# Activity of *Plasmodium vivax* promoter elements in *Plasmodium knowlesi*, and a centromere-containing plasmid that expresses NanoLuc throughout the parasite life cycle

**DOI:** 10.1101/2021.03.30.437722

**Authors:** Roberto R. Moraes Barros, Kittisak Thawnashom, Tyler J. Gibson, Jennifer S. Armistead, Ramoncito L. Caleon, Miho Kaneko, Whitney A. Kite, J. Patrick Mershon, Jacqueline K. Brockhurst, Theresa Engels, Lynn Lambert, Sachy Orr-Gonzalez, John H. Adams, Juliana M. Sá, Osamu Kaneko, Thomas E. Wellems

## Abstract

**Background:** *Plasmodium knowlesi* is now the major cause of human malaria in Malaysia, complicating malaria control efforts that must attend to the elimination of multiple *Plasmodium* species. Recent advances in the cultivation of *P. knowlesi* erythrocytic-stage parasites *in vitro*, transformation with exogenous DNA, and infection of mosquitoes with gametocytes from culture have opened up studies of this pathogen without the need for resource-intensive and costly non-human primate (NHP) models. For further understanding and development of methods for parasite transformation in malaria research, this study examined the activity of various trans-species transcriptional control sequences and the influence of *Plasmodium vivax* centromeric (*pvcen*) repeats in plasmid-transfected *P. knowlesi* parasites.

**Methods:** *In vitro* cultivated *P. knowlesi* parasites were transfected with plasmid constructs that incorporated *P. vivax* or *Plasmodium falciparum* 5’ UTRs driving the expression of bioluminescence markers (firefly luciferase or Nanoluc). Promoter activities were assessed by bioluminescence, and parasites transformed with human resistant allele dihydrofolate reductase-expressing plasmids were selected using antifolates. The stability of transformants carrying *pvcen*-stabilized episomes was assessed by bioluminescence over a complete parasite life cycle through a rhesus macaque monkey, mosquitoes, and a second rhesus monkey.

**Results:** Luciferase expression assessments show that certain *P. vivax* promoter regions, not functional in the more evolutionarily-distant *P. falciparum*, can drive transgene expression in *P. knowlesi*. Further, *pvcen* repeats may improve the stability of episomal plasmids in *P. knowlesi* and support detection of NanoLuc-expressing elements over the full parasite life cycle from rhesus macaque monkeys to *Anopheles dirus* mosquitoes and back again to monkeys. In assays of drug responses to chloroquine, G418 and WR9910, antimalarial half-inhibitory concentration (IC_50_) values of blood stages measured by NanoLuc activity proved comparable to IC_50_ values measured by the standard SYBR Green method.

**Conclusion:** All three *P. vivax* promoters tested in this study functioned in *P. knowlesi* whereas two of the three were inactive in *P. falciparum*. NanoLuc-expressing, centromere-stabilized plasmids may support high-throughput screenings of *P. knowlesi* for new antimalarial agents, including compounds that can block the development of mosquito- and/or liver-stage parasites.
