## Additional Files for "Activity of *Plasmodium vivax* promoter elements in *Plasmodium knowlesi*, and a centromere-containing plasmid that expresses NanoLuc throughout the parasite life cycle"

### Sheet: Supplementary Table 1
Supplementary Table 1: Primers used in this work
primer	sequence 5'-3'
pvcam 5UTR F BlpI	GCTTAGCGCATCGTTGCCTTTGAAAGAG
pvcam 5UTR R SpeI	ACTAGTTTGTGCTATTCGGCTATGC
pvcrt 5UTR F BlpI	TTGCTAAGCAAATGTAGATTTAAGTGCAAAC
pvcrt 5UTR R SpeI	AAGCTTACTAGTGATATCTGTGCGTTAGGGGTAGCG
pvhsp70 5UTR F BlpI	GCTTAGCACTCCGCATGATGGGAAG
pvhsp70 5UTR R SpeI	ACTAGTTTTGAGATTAGCGATTTAAAGG
pkef-1alfa F BlpI	AAGCTTAGATAAGTAACCCTTGCATATGCCCCTTAA
pkef-1alfa F NcoI	CCATGGCGAATAAAATTAAATTGAAAAAAAGGTAAGTACG
NLuc B2F	GGGGACAGCTTTCTTGTACAAAGTGGGTGGATCCATGGTCTTCACACTCGA
NLuc B3R	GGGGACAACTTTGTATAATAAAGTTGTTACGCCAGAATGCGTT
Pk-aldolase Fwd-RT	CCCAGCTTTACCAGGAGTTGTA
Pk-aldolase Rev-RT	TTCAAGACGGATGCCTGTAGTG
Pk-NanoLuc Fwd-RT	GAACAGGGAGGTGTGTCCAG
Pk-NanoLuc Rev-RT	CGCTCAGACCTTCATACGGG

### Sheet: Supplementary Table 2
Supplementary Table 2: Transient transfection of Plasmodium parasites
Plasmodium knowlesi transfection summary
plasmid	luminescence signal relative to pD-pfcam-Luc (mean)	SEM	N
pD-pfcam-Luc	1.00	0.00	4
pD-pvcam-Luc	0.47	0.13	3
pD-pvcrt-Luc	0.77	0.27	3
pD-pvhsp70-Luc	4.40	1.38	3
Plasmodium falciparum transfection summary
plasmid	luminescence signal relative to pD-pfcam-Luc (mean)	SEM	N
pD-pfcam-Luc	1.00	0.00	4
pD-pvcam-Luc	0.00	0.00	3
pD-pvcrt-Luc	0.00	0.00	3
pD-pvhsp70-Luc	4.55	0.18	3
P. knowlesi experiment 1					background (mock) subtracted				normalized to pD-pfcam-Luc signal
plasmid	LU-1	LU-2	avg	sdev	LU-1	LU-2	avg	sdev	RLU-1	RLU-2	avg	sdev
Mock	115	124	119.50	6.36
pD-pfcam-Luc	532	549	540.50	12.02	412.50	429.50	421.00	12.02	0.98	1.02	1.00	0.03
pD-pvcam-Luc	427	426	426.50	0.71	307.50	306.50	307.00	0.71	0.73	0.73	0.73	0.00
pD-pvcrt-Luc	654	655	654.50	0.71	534.50	535.50	535.00	0.71	1.27	1.27	1.27	0.00
P. knowlesi experiment 2					background subtracted				normalized to pD-pfcam-Luc signal
plasmid	LU-1	LU-2	avg	sdev	LU-1	LU-2	avg	sdev	RLU-1	RLU-2	avg	sdev
Mock	197	191	194	4.24
pD-pfcam-Luc	913	940	926.5	19.09	719.00	746.00	732.50	19.09	0.98	1.02	1.00	0.03
pD-pvcam-Luc	470	488	479	12.73	276.00	294.00	285.00	12.73	0.38	0.40	0.39	0.02
pD-pvcrt-Luc	727	693	710	24.04	533.00	499.00	516.00	24.04	0.73	0.68	0.70	0.03
pD-pvhsp70-Luc	3644	3739	3691.5	67.18	3450.00	3545.00	3497.50	67.18	4.71	4.84	4.77	0.09
P. knowlesi experiment 3					background subtracted				normalized to pD-pfcam-Luc signal
plasmid	LU-1	LU-2	avg	sdev	LU-1	LU-2	avg	sdev	RLU-1	RLU-2	avg	sdev
Mock	163	164	163.50	0.71
pD-pfcam-Luc	347	378	362.50	21.92	183.50	214.50	199.00	21.92	0.92	1.08	1.00	0.11
pD-pvcam-Luc	237	203	220.00	24.04	73.50	39.50	56.50	24.04	0.37	0.20	0.28	0.12
pD-pvcrt-Luc	231	226	228.50	3.54	67.50	62.50	65.00	3.54	0.34	0.31	0.33	0.02
pD-pvhsp70-Luc	566	499	532.50	47.38	402.50	335.50	369.00	47.38	2.02	1.69	1.85	0.24
P. knowlesi experiment 4					background subtracted				normalized to pD-pfcam-Luc signal
plasmid	LU-1	LU-2	avg	sdev	LU-1	LU-2	avg	sdev	RLU-1	RLU-2	avg	sdev
Mock	92	103	97.50	7.78
pD-pfcam-Luc	4918	5128	5023.00	148.49	4820.50	5030.50	4925.50	148.49	0.98	1.02	1.00	0.03
pD-pvhsp70-Luc	32620	32389	32504.50	163.34	32522.50	32291.50	32407.50	163.34	6.60	6.56	6.58	0.03
P. falciparum experiment 1					background subtracted				normalized to pD-pfcam-Luc signal
plasmid	LU-1	LU-2	avg	sdev	LU-1	LU-2	avg	sdev	RLU-1	RLU-2	avg	sdev
Mock	113	132	122.50	13.44
pD-pfcam-Luc	2144	2145	2144.50	0.71	2021.50	2022.50	2022.00	0.71	1.00	1.00	1.00	0.00
pD-pvcam-Luc	119	112	115.50	4.95	-3.50	-10.50	-7.00	4.95	0.00	-0.01	0.00	0.00
pD-pvcrt-Luc	110	107	108.50	2.12	-12.50	-15.50	-14.00	2.12	-0.01	-0.01	-0.01	0.00
pD-pvhsp70-Luc	8592	8654	8623.00	43.84	8469.50	8531.50	8500.50	43.84	4.19	4.22	4.20	0.02
P. falciparum experiment 2					background subtracted				normalized to pD-pfcam-Luc signal
plasmid	LU-1	LU-2	avg	sdev	LU-1	LU-2	avg	sdev	RLU-1	RLU-2	avg	sdev
Mock	185	207	196.00	15.56
pD-pfcam-Luc	2873	3000	2936.50	89.80	2677.00	2804.00	2740.50	89.80	0.98	1.02	1.00	0.03
pD-pvcam-Luc	188.00	168	178.00	14.14	-8.00	-28.00	-18.00	14.14	0.00	-0.01	-0.01	0.01
pD-pvcrt-Luc	202.00	165	183.50	26.16	6.00	-31.00	-12.50	26.16	0.00	-0.01	0.00	0.01
pD-pvhsp70-Luc	11213	14460	12836.50	2295.98	11017.00	14264.00	12640.50	2295.98	4.02	5.20	4.61	0.84
P. falciparum experiment 3					background subtracted				normalized to pD-pfcam-Luc signal
plasmid	LU-1	LU-2	avg	sdev	LU-1	LU-2	avg	sdev	RLU-1	RLU-2	avg	sdev
Mock	128	124	126.00	2.83
pD-pfcam-Luc	1550	1450	1500.00	70.71	1424.00	1324.00	1374.00	70.71	1.04	0.96	1.00	0.05
pD-pvcam-Luc	129	114	121.50	10.61	3.00	-12.00	-4.50	10.61	0.00	-0.01	0.00	0.01
pD-pvcrt-Luc	140	122	131.00	12.73	14.00	-4.00	5.00	12.73	0.01	0.00	0.00	0.01
P. falciparum experiment 4					background subtracted				normalized to pD-pfcam-Luc signal
plasmid	LU-1	LU-2	avg	sdev	LU-1	LU-2	avg	sdev	RLU-1	RLU-2	avg	sdev
Mock	135	114	124.50	14.85
pD-pfcam-Luc	674	673	673.50	0.71	549.50	548.50	549.00	0.71	1.00	1.00	1.00	0.00
pD-pvhsp70-Luc	2642	2677	2659.50	24.75	2642.00	2677.00	2659.50	24.75	4.81	4.88	4.84	0.05
LU: Luminescence units; avg: average; sdev: standard deviation

### Sheet: Supplementary Table 3
Supplementary Table 3. Plasmodium knowlesi growth and luminescence signal during selection using WR99210
days under selection	mock - fireflyLuc					pvhsp70-fcam-Luc
	parasitemia (% of RBCs)	luminescence units				parasitemia (% of RBCs)	luminescence units
		LU-1	LU-2	avg	sdev		LU-1	LU-2	avg	sdev
0	5.5	119	134	126.5	10.61	8.4	990	1141	1065.5	106.77
2	0.3					0.5
4	0.0	124	114	119.0	7.07	0.0	2410	2378	2394.0	22.63
6	0.0					0.0
8	0.0	111	120	115.5	6.36	0.0	8582	8004	8293.0	408.71
10	0.0					0.0
12	0.0	113	122	117.5	6.36	0.0	29328	29511	29419.5	129.40
14	0.0					0.1
16	0.0	136	139	137.5	2.12	0.2	118803	114838	116820.5	2803.68
days under selection	pkef1-alfa-fcam-Luc
	parasitemia (% of RBCs)	luminescence units
		LU-1	LU-2	avg	sdev
0	7.1	769	782	775.5	0.19
2	0.4
4	0.0	805	812	808.5	4.95
6	0.0
8	0.0	7170	6997	7083.5	122.33
10	0.0
12	0	18821	18234	18527.5	415.07
14	0.1
16	0.2	349043	348579	348811.0	328.10
days under selection	mock - NanoLuc					pvcen-vhsp70-d-NanoLuc 1
	parasitemia (% of RBCs)	luminescence units				parasitemia (% of RBCs)	luminescence units
		LU-1	LU-2	avg	sdev		LU-1	LU-2	avg	sdev
0	5.0	201	195	198.0	4.24	3.5	1253	1143	1198.0	77.78
2	1.0	218	250	234.0	22.63	1.0	9000	9204	9102.0	144.25
4	0.0	240	249	244.5	6.36	0.0	18725	18412	18568.5	221.32
6	0.0	150	168	159.0	12.73	0.1	226883	230387	228635.0	2477.70
8	0.0	178	188	183.0	7.07	0.2	3559755	3398064	3478909.5	114332.8
10	0.0	200	204	202.0	2.83	0.8
12	0.0	197	180	188.5	12.02	4.4	838104192	836413376	837258784.0	1195587.5
14	0.0	179	202	190.5	16.26
days under selection	pvcen-vhsp70-d-NanoLuc 2					pvcen-vhsp70-d-NanoLuc 3
	parasitemia (% of RBCs)	luminescence units				parasitemia (% of RBCs)	luminescence units
		LU-1	LU-2	avg	sdev		LU-1	LU-2	avg	sdev
0	1.9	1791	1601	1696.0	134.35	7.3	5900	6321	6110.5	297.69
2	0.1	11301	11138	11219.5	115.26	0.5	913	936	924.5	16.26
4	0.0	51462	54359	52910.5	2048.49	0.0	21590	23139	22364.5	1095.31
6	0.0	147469	147707	147588.0	168.29	0.0	108424	106563	107493.5	1315.93
8	0.1	77756	69258	73507.0	6008.99	0.1	196780	211903	204341.5	10693.58
10	0.1	802080	785811	793945.5	11503.92	0.3	22093346	21897400	21995373.0	138554.75
12	0.5					1.9	204118592	152918144	178518368.0	36204183.98
14	0.9	155166896	158797600	156982248.0	2567295.42

### Sheet: Supplementary Table 4
Supplementary Table 4. NanoLuc signal of in vitro cultivated transgenic blood stage parasites
parasitized RBCs	pvcen-vhsp70-d-NanoLuc 1
	LU-1	LU-2	avg	sdev
zero (mock)	198	205	201.5	4.95
1	304	189	246.5	81.32
10	185	201	193.0	11.31
100	677	792	734.5	81.31
1000	4235	4110	4172.5	88.38
10000	44665	55949	50307.0	7978.99
100000	652751	774996	713873.5	86440.27
1000000	14266550	14288740	14277645.0	15690.70

### Sheet: Supplementary Table 5
Supplementary Table 5. Rhesus infections with transgenic luminescent P. knowlesi
Rhesus #1			Rhesus #2
Days after inoculation	parasitemia (% of RBCs)		Days after inoculation	parasitemia (% of RBCs)
0 (8:00 AM)	0.00		0 (8:00 AM)	0.00
1 (8:00 AM)	0.00		1 (8:00 AM)	0.00
3 (8:00 AM)	0.12		5 (8:00 AM)	0.00
3 (1:00 PM)	0.14		6 (8:00 AM)	0.00
4 (8:00 AM)	0.27		6 (1:00 PM) BD	0.03
4 (1:00 PM)	0.43		7 (8:00 AM)	0.03
4 (5:00 PM) BD	0.88		7 (1:00 PM)	0.07
5 (12:00 AM) MF	1.23		8 (8:00 AM)	0.05
5 (8:00 AM)	1.68		8 (1:00 PM)	0.03
5 (1:00 PM)	2.07		9 (8:00 AM)	0.04
6 (12:00 AM) MF CQ	1.20		10 (8:00 AM)	0.22
6 (8:00 AM)	1.07		10 (1:00 PM)	0.24
7 (8:00 AM) CQ	0.24		11 (8:00 AM)	0.40
7 (1:00 PM)	0.11		11 (1:00 PM)	1.37
8 (8:00 AM) CQ	0.01		11 (5:00 PM)	0.59
10 (8:00 AM)	0.00		12 (12:00 AM)	0.48
12 (8:00 AM)	0.00		13 (12:00 AM)	0.16
14 (8:00 AM)	0.00		13 (8:00 AM)	0.49
19 (8:00 AM)	0.00		14 (8:00 AM)	0.10
21 (8:00 AM)	0.00		14 (1:00 PM) CQ	0.53
24 (8:00 AM)	0.00		15 (8:00 AM)	0.25
26 (8:00 AM)	0.00		15 (1:00 PM) CQ	0.10
28 (8:00 AM)	0.00		16 (8:00 AM) CQ	0.01
MF: Moments when mosquito feeds were performed			17 (8:00 AM	0.00
CQ: Chloroquine treatment (50 mg/ Kg, oral gavage)			19 (8:00 AM)	0.00
BD: Blood drawn for NanoLuc assay			20 (8:00 AM)	0.00
			26 (8:00 AM)	0.00
			32 (8:00 AM)	0.00
			CQ: Chloroquine treatment (50 mg/ Kg, oral gavage)
			BD: Blood drawn for NanoLuc assay

### Sheet: Supplementary Table 6
Supplementary Table 6. Number of oocysts detected in individual mosquitoes dissected 7 days after the feeds and Luminescence signals obtained (only midguts isolated from mosquitoes from Feed #2)
Oocysts number per mosquito					Luminescence signal per midgut (Feed #2)
Feed #1 (infection day 5)		Feed #2 (infection day 6)			Oocysts	LU-1	LU-2	Avg	Sdev
An. dirus X	An. dirus B	An. dirus X	An. dirus B		0*	434	202	318.0	164.05
4	0	27	35		0*	163	131	147.0	22.63
2	1	10	46		0*	209	197	203.0	8.49
0	7	9	23		0	2184	2496	2340.0	220.62
6	3	28	3		2	2451	3140	2795.5	487.20
2	0	7	2		2	888	1106	997.0	154.15
0	0	3	11		3	2042	2162	2102.0	84.85
6		6	25		3	12490	14316	13403.0	1291.18
3		5	2		5	406	359	382.5	33.23
4		61	0		6	6619	6760	6689.5	99.70
2		23	6		6	10928	13279	12103.5	1662.41
					7	29889	31903	30896.0	1424.11
					9	16109	16487	16298.0	267.29
					10	9522	10127	9824.5	427.80
					11	246	305	275.5	41.72
					23	27029	30054	28541.5	2139.00
					23	64210	72018	68114.0	5521.09
					25	14504	23665	19084.5	6477.81
					27	37768	38770	38269.0	708.52
					28	26210	25958	26084.0	178.19
					35	17177	17835	17506.0	465.28
					46	40276	42588	41432.0	1634.83
					61	105101	104328	104714.5	546.59

### Sheet: Supplementary Table 7
Supplementary Table 7. Total sporozoites isolated from 8 mosquitoes from each species, infected with transgenic bioluminescent P. knowlesi, 10 days after the feeds and Luminscence signals
	Total sporozoite numbers (8 mosquitoes)
	Feed #1 (infection day 5)		Feed #2 (infection day 6)
	An. dirus B	An. dirus X	An. dirus B	An. dirus X
	33	62.25	224.6	250.4
	avg sporozoite/mosquito: 5953.12		avg sporozoite/mosquito: 29687.50
Luminescence signal of sporozoites
		sporozoites	LU-1	LU-2	avg	sdev
uninfected (negative control)	An dirus X	0	142	157	149.5	10.61
uninfected (negative control)	A. dirus B	0	119	131	125.0	8.49
Feed #1 (infection day 5)	A. dirus X	6225	11591	10146	10868.5	1021.77
	A. dirus B	3300	2891	2570	2730.5	226.98
Feed #2 (infection day 6)	A. dirus X	25040	57581	54906	56243.5	1891.51
	A. dirus B	22460	37482	35463	36472.5	1427.65

### Sheet: Supplementary Table 8
Supplementary Table 8. pvcen-pvhsp70-D-NanoLuc plasmid copy number variation in blood stage parasites
sample	Pk aldolase Ct	NanoLuc Ct	∆Ct (NanoLucCt - average Pk aldolase Ct)	∆∆Ct (∆Ct - Average ∆Ct DCJD sample)	Normalized NanoLuc copy number relative to its average copy number in the in vitro culture sample (2-∆∆Ct)
in vitro culture (1 nM WR99210)	17.79	17.51	0.63	0.55	0.68
	16.43	16.70	-0.18	-0.26	1.20
	16.43	16.68	-0.21	-0.28	1.22
avg	16.89 ± 0.45	16.96 ± 0.27	0.08 ± 0.27	0.00 ± 0.27	1.00 ± 0.17
in vitro culture (14 days without drug pressure)	16.07	16.18	0.11	3.54	0.98
	16.00	16.16	0.08	3.29	1.00
	16.15	16.05	-0.03	3.25	1.08
avg	16.08 ± 0.04	16.13 ± 0.04	0.05 ± 0.04	-0.03 ± 0.04	1.02 ± 0.03
Rhesus DCJD (4 days after IV inoculation)	20.62	22.12	1.09	1.01	0.50
	21.38	22.17	1.14	1.06	0.48
	21.16	22.0875	1.05	0.97	0.51
avg	21,04 ± 0,22	22,13 ± 0,02	1,09 ± 0,02	1.01 ± 0.03	0.50 ± 0.01
Rhesus JNG (6 days after mosquito bites)	22.97	27.51	4.63	4.55	0.04
	22.93	27.26	4.38	4.30	0.05
	22.73	27.22	4.34	4.26	0.05
avg	22,88 ± 0,07	27,33 ± 0,09	4,45 ± 0,09	4.37 ± 0.09	0.05 ± 0.00

### Sheet: Supplementary Table 9 
Supplementary Table 9. Half-maximum inhibitory concentration (IC50) measures of drug response
SYBR Green method (fluorescence units)
Chloroquine	P. knowlesi H strain (untransfected)				pvcen-pvhsp70-D-Nanoluc
Log nM	exp #1		exp #2		exp #1		exp #2		exp #3
-6.20	20924	20440	22411	18492	38869	38170	28962	16384	18097	20607
-6.50	32761	21523	20300	23388	29302	29892	15972	17068	21014	32240
-6.80	33301	34342	36529	14355	29615	29977	17893	27441	21107	21744
-7.11	22173	21660	23660	15493	26997	29509	18908	19153	22170	23109
-7.41	21887	22533	25735	29020	27227	27141	34122	20361	23287	24025
-7.71	26065	40727	25707	33324	53090	55329	24775	36707	26094	29628
-8.01	60478	65000	33732	64917	61750	64922	51168	65000	53057	54306
-8.31	60947	61002	65000	53555	64920	65000	65000	56578	54819	65000
-8.61	61063	59181	34787	65000	62319	63594	65000	65000	53159	56894
-8.91	60147	55815	33932	55933	52694	63254	65000	56241	52870	56996
zero	65000	54629	43499	53924	65000	62040	54387	53021	50551	54605
RBCs only	15570	15491	14389	36599	20397	23375	14022	15227	17347	14437
G418	P. knowlesi H strain (untransfected)				pvcen-pvhsp70-D-Nanoluc
Log M	exp #1		exp #2		exp #1		exp #2
-2.30	16967	17781	11582	12444	16777	17476	13548	14651
-2.60	19278	18940	13186	14161	18820	20983	17083	18140
-2.90	21113	21853	14710	15976	19681	23794	20296	20655
-3.20	23788	24789	16797	17733	25387	27601	22598	24389
-3.50	43327	33949	21082	25090	32222	35638	28239	31584
-3.81	44522	45835	31020	35940	41365	65000	37247	41494
-4.11	65000	54950	39680	42908	46521	50121	44328	65000
-4.41	65000	65000	44265	63565	65000	52454	48806	50820
-4.71	65000	62732	46627	47381	46710	65000	48239	51833
-5.01	54478	56080	49858	50661	48386	50664	65000	52760
zero	55185	65000	49286	51124	41023	49076	52542	65000
RBCs only	14509	15617	14291	14177	27036	16346	14028	12597
WR99210	P. knowlesi H strain (untransfected)						WR99210	pvcen-pvhsp70-D-Nanoluc
Log nM	exp #1		exp #2		exp #3		Log nM	exp #1		exp #2		exp #3
-8.30	23492	24407	17730	14525	17890	16530	-6.19	38894	36346	37510	46526	19202	29016
-8.60	24415	23018	16742	15501	16590	16958	-6.49	27520	30475	31611	32546	19089	19762
-8.90	24408	24396	15723	15437	16872	17011	-6.79	28599	29331	28157	28349	19541	19740
-9.20	25076	24195	19134	16038	17590	16859	-7.10	27692	23870	29075	29203	20272	20445
-9.50	22435	25170	19498	17771	17186	16895	-7.40	26057	25779	26481	26605	36278	22300
-9.80	23678	23636	22847	18880	18231	17087	-7.70	29702	29754	31904	32281	23044	34882
-10.11	42446	43222	31591	23511	20832	21632	-8.00	35201	36745	37577	38355	28138	27254
-10.41	65000	61144	61947	60045	65000	64012	-8.30	49333	52420	53142	55672	40091	39139
-10.71	56428	61553	65000	65000	65000	65000	-8.60	55615	56962	60727	61425	47176	50164
-11.01	53237	62737	65000	65000	65000	65000	-8.90	59356	51398	52227	60168	48968	51926
zero	55473	54845	65000	65000	65000	65000	zero	59712	56060	64769	58947	47361	51009
RBCs only	14688	13031	34818	27152	9039	9615	RBCs only	19516	20053	23124	21478	17893	15614
NanoLuc method (luminescence units)
Chloroquine	pvcen-pvhsp70-D-Nanoluc
Log nM	exp #1		exp #2		exp #3		exp #4
-6.20	60762	63053	67231	106805	77628	925923	572462	547487
-6.51	52501	51017	53652	80229	87309	942268	555191	530703
-6.81	43847	42031	40666	67053	821077	877542	525694	499747
-7.11	30731	29983	31526	48109	655064	684502	327004	409666
-7.41	30624	31918	26933	57688	363124	441655	305769	291097
-7.71	112598	532496	464659	406948	1014639	716479	616653	645770
-8.01	808471	81291	677023	834679	2016114	2075179	3235034	2655961
-8.31	823783	840935	690401	827747	2123442	2236621	3573967	2820561
-8.61	822074	846371	785194	879749	2011734	2147360	3502962	2759609
-8.91	799473	829967	784529	908178	2381577	2241334	3520624	3056096
zero	776303	804471	817967	798987	2317064	2259780	3513882	3087349
RBCs only	0.2742	0.2303	0.2018	0.2327	0.4249	0.4416	0.1947	0.0997
G418	pvcen-pvhsp70-D-Nanoluc
Log M	exp #1		exp #2		exp #3
-2.30	63836	69664	64691	60038	41675	38458
-2.60	95695	71575	68418	73095	45569	46008
-2.90	234229	149881	93713	122747	108776	100906
-3.20	677202	690721	282302	511616	459733	544532
-3.51	1917808	1800082	884557	137749	135.8	1335518
-3.81	2215754	2041195	132715	1766799	1651483	1467203
-4.11	2953872	2440689	1795239	2214223	2354466	2053884
-4.41	3245195	3084928	2131787	2446481	2715714	247948
-4.71	3766117	3560495	1974843	2375262	2923082	281446
-5.01	3547913	3520446	2144559	2356709	3085379	2896683
zero	3899678	3499567	2413162	2341575	3496481	3008794
RBCs only	21734	0.3727	0.4558	0.4309	0.0926	0.2991
WR99210	pvcen-pvhsp70-D-Nanoluc
Log nM	exp #1		exp #2		exp #3		exp #4		exp #5
-6.19	1025025	1131902	1347495	1557473	1112138	896937	572485	679386	599062	67713
-6.49	973759	1447784	1353893	143056	1014057	800637	496008	43851	506607	565553
-6.80	1166028	1247728	1189566	1343898	898706	737061	397547	392063	421334	512756
-7.10	964382	1120483	1033904	1170004	736741	626517	308214	320428	350055	41915
-7.40	88.35	921057	885732	978436	601531	539012	337805	367421	40652	481313
-7.70	1039732	930363	1006461	896142	939491	560259	889032	887774	922208	1107331
-8.00	2173177	1550755	1941405	1211478	2949694	1701503	2226057	2266451	2412818	2698206
-8.30	4374604	3397343	3921696	2920197	4380919	279567	4084907	4145135	4526123	4975375
-8.60	6502284	5645894	3713474	2843897	5789116	4429206	5035069	476199	5614368	5404721
-8.90	6145747	6262559	4934436	4332323	6339061	5320706	3875593	406785	4239536	4491997
zero	3594775	3837064	2291259	2227042	3293114	2899995	706247	725892	769799	772315
RBCs only	0.4736	0.3917	0.4582	0.4463	0.0819	0.0653	0.1175	0.1686	0.1887	0.2267

### Sheet: Supplementary Table 10
Supplementary Table 10. Plasmodium knowlesi red blood cell invasion assays
Microscopy counts
RBCs source	rings	trophs.	schizonts	gams.	rings and trophs. Infected RBCs (% of total RBCs)	RBCs counted	invasion (relative to rhesus RBCs invasion)
experiment #1
rhesus - 1	56	0	0	0	1.12	5000	0.94
rhesus - 2	63	0	3	1	1.26	5000	1.06
average:					1.19		1.00
human - 1	43	0	0	0	0.86	5000	0.72
human - 2	55	0	1	0	1.10	5000	0.92
average:					0.98		0.82
Aotus n. - 1	38	0	0	0	0.76	5000	0.64
Aotus n. - 2	18	0	1	0	0.36	5000	0.30
average:					0.56		0.47
Saimiri b. - 1	13	1	0	2	0.28	5000	0.24
Saimiri b. - 2	25	0	3	2	0.50	5000	0.42
average:					0.39		0.33
mouse - 1	0	1	0	2	0.02	5000	0.02
mouse - 2	1	1	1	4	0.04	5000	0.03
average:					0.03		0.03
experiment #2
rhesus - 1	186	1	0	1	3.74	5000	0.93
rhesus - 2	212	2	0	0	4.28	5000	1.07
average:					4.01		1.00
human - 1	107	2	0	0	2.18	5000	0.54
human - 2	103	0	0	0	2.06	5000	0.51
average:					2.12		0.53
Aotus n. - 1	91	0	0	5	1.82	5000	0.45
Aotus n. - 2	108	1	0	1	2.18	5000	0.54
average:					2.00		0.50
Saimiri b. - 1	63	1	0	1	1.28	5000	0.32
Saimiri b. - 2	70	0	0	0	1.40	5000	0.35
average:					1.34		0.33
mouse - 1	0	0	0	0	0.00	5000	0.00
mouse - 2	1	0	0	0	0.02	5000	0.00
average:					0.01		0.00
experiment #3
rhesus - 1	98	0	0	0	1.96	5000	10.4
rhesus - 2	90	0	1	0	1.80	5000	0.96
average:					1.88		1.00
human - 1	87	0	0	0	1.74	5000	0.93
human - 2	76	0	0	0	1.52	5000	0.81
average:					1.63		0.87
Aotus n. - 1	57	0	0	1	1.14	5000	0.61
Aotus n. - 2	58	0	0	0	1.16	5000	0.62
average:					1.15		0.61
Saimiri b. - 1	37	0	1	1	0.74	5000	0.39
Saimiri b. - 2	30	0	0	0	0.60	5000	0.32
average:					0.67		0.36
mouse - 1	7	0	0	0	0.14	5000	0.07
mouse - 2	5	0	0	0	0.10	5000	0.05
average:					0.12		0.06
Luminescence counts
experiment #3
RBCs source	LU-1	LU-2	avg	sdev	invasion (relative to rhesus RBCs invasion)
rhesus	19,107,734	19,496,000	19,301,867	274.546	1.00
human	17,831,512	14,510,677	16171095	2,348,185	0.84
Aotus n.	4,190,608	8,812,806	6,501,707	3,268,388	0.34
Saimiri b.	7,776,370	7,782,770	7,779,570	4.525	0.40
mouse	1,133,742	1,149,226	1,141,484	10.949	0.06
LU: Luminescence units; avg: average; sdev: standard deviation
